# Membrane proteomics of the *Drosophila* circadian neural network

**DOI:** 10.64898/2026.05.20.726616

**Authors:** Chenghao Chen, Ratna Chaturvedi, Victoria Louis, Lauren E. North, Yongliang Xia, Maria Paz Gonzalez-Perez, Shaoxian Li, Vikas Kumar, Qing Yu, Patrick Emery

**Affiliations:** Department of Neurobiology, UMass Chan Medical School, 366 Plantation St, Worcester, MA 01605, MA; The Mass Spectrometry Facility, UMass Chan Medical School, 222 Maple Avenue, Shrewsbury, MA 01545; Department of Biochemistry and Molecular Biotechnology, UMass Chan Medical School, 364 Plantation St, Worcester, MA 01605, MA

## Abstract

The *Drosophila* brain contains approximately 240 pacemaker neurons that control circadian behaviors. Their molecular clocks are synchronized, but the phase of their rhythmic activity differs, so that specific groups of clock neurons can properly time various behaviors. To understand in depth how the circadian neural network functions, we surveyed its membrane proteome in the morning and evening, using *in situ* protein labeling coupled with mass spectrometry. We detected known regulators of circadian behavior and identified novel membrane or membrane-associated proteins in clock neurons. Through genetic screens, we found that many of these proteins regulate circadian behavior. In particular, Octβ1R modulates evening locomotion under long photoperiod, while Piezo regulates morning activity under short photoperiod. Loss of Piezo alters rhythmic neuronal activity and compromises the structural plasticity of the neurons controlling locomotion at dawn. Our work thus illustrates the power of proteome-guided genetic screening to understand the mechanisms underlying circadian behavior.
