## Supplementary material for "Membrane proteomics of the *Drosophila* circadian neural network": DataS2

### Sheet: MCL clustering based on PPI
Discription of Data S2: Markov clustering (MCL) was performed with protein-protein interaction scores from the STRING (search tool for the retrieval of interacting genes/proteins https://string-db.org/) database, usingcandiadtes enriched at dawn and dusk.
dawn(ZT0-1)
#clustering method	cluster number	gene count	primary description	secondary description	tertiary description	protein names
MCL	1	94	Cell-cell junction	-	-	alpha-Cat, gish, beta-Spec, unc-13, Abl, PlexA, CadN, sqh, Rac1, dlg1, Apc, cno, Ank, rhea, Vinc, p120ctn, shg, arm, scrib, Src64B, Actn, CASK, CaMKII, hts, Snap25, Snap24, Ndae1, jar, Act57B, Zasp52, N, Rala, Sos, Sec5, Sod3, par-1, Alk, Rac2, ogre, cindr, Inx3, Ank2, Src42A, sdt, Inx2, Patj, aPKC, Rap2l, C3G, Snap29, Tomosyn, Syx1A, Syt1, Syt4, Piezo, Csp, Nrx-1, Dmtn, Rim, fu, cnk, Ptp69D, Dsc…
MCL	2	78	Adenylate cyclase-modulating G protein-coupled receptor signaling pathway	Signaling by GPCR	Neurotransmitter receptor activity	Nmdar2, nAChRalpha6, GABA-B-R3, Rdl, GluClalpha, Dop1R1, Dop2R, mAChR-A, mGluR, GluRIB, Nmdar1, Dap160, nAChRalpha3, Galphai, Galphas, Ac3, Cirl, Octbeta3R, Octalpha2R, Octbeta1R, Octbeta2R, Gprk2, Ac78C, Oct-TyrR, 5-HT7, 5-HT1B, rut, 5-HT1A, Galphaq, cta, 5-HT2B, DopEcR, Oamb, Ac13E, Galphao, Ggamma1, Ggamma30A, Gbeta13F, nAChRalpha4, nAChRbeta1, nAChRalpha5, nAChRalpha1, Eps-15, Clc, AP-2alpha,…
MCL	3	28	ion-channel	Voltage-gated cation channel activity	-	a, para, Hk, Ork1, Teh3, NaCP60E, Dscam3, Ca-alpha1T, Teh1, Shaw, Ca-alpha1D, Irk2, Sh, na, Elk, sei, eag, Shal, Shab, Shawl, KCNQ, SLO2, Stacl, CG4587, pHCl-1, Ack-like, tty, CG3638
MCL	4	12	Monovalent inorganic cation homeostasis	Mixed, incl. Cation/H+ exchanger, and Cation-coupled Chloride cotransporters	-	Rgk1, Ae2, kcc, Nhe2, bdl, ine, DIP-delta, Atet, Balat, CG32432, Nhe3, elm
MCL	5	11	Phosphatidylinositol metabolism	Mixed, incl. Inositol phosphate metabolism, and Lipid transport	-	Pi4KIIIalpha, CG6707, PIP5K59B, Ttc7, stmA, Hyccin, sau, Vap33, inaE, rdgB, Calx
MCL	6	31	transportor		-	ChT, CG13248, Eaat2, GlyT, Gat, CG10804, List, CG43066, SerT,CG10960, tutl, Prip, ClC-a, Eglp4,MFS3, nrv2, nrv1, Atpalpha,pain, bark, SPoCk, PMCA, Nos,VhaAC39-1, CG42541, VhaM9.7-a, CG31030, Vha13, Vha100-1, Vha26
MCL	7	6	Sphingolipid metabolism	-	-	wun2, CG15744, Cerk, CG1909, SMSr, CG42594
MCL	8	5	unknown	-	-	CG12531, CG13579, CG3104, goe, Nepl5
dusk(ZT11-12)
#clustering method	cluster number	gene count	primary description	secondary description	tertiary description	protein names
MCL	1	92	Cell-cell signaling	Transmission across Chemical Synapses	-	alpha-Cat, gish, beta-Spec, PlexA, sqh, Cdc42, dlg1, Apc, Ank, rhea, Vinc, p120ctn, shg, Nmdar2, GABA-B-R3, Rdl, GluClalpha, scrib, mAChR-A, mGluR, GluRIA, GluRIB, CASK, CaMKII, N, Act57B, Ndae1, Snap25, Snap24, Sod3, Dap160, jar, par-1, mbc, Alk, Galphai, Sec5, Ank2, aPKC, nAChRalpha4, nAChRbeta1, Octbeta2R, Eps-15, Clc, nAChRbeta2, Oct-TyrR, Syt1, DopEcR, GABA-B-R2, GABA-B-R1, nAChRalpha7, mACh…
MCL	2	7	Transferrin endocytosis and recycling	Vacuolar proton-transporting V-type ATPase, V0 domain	Monovalent inorganic cation homeostasis	VhaAC39-1, CG42541, VhaM9.7-a, Vha16-1, Vha100-1, Rap2l
MCL	3	15	Ion channels	Voltage gated Potassium channels	-	Hk, Shaw, eag, Irk2, sei, Shawl, Shab,CG42540, CG10960, tutl, Ae2, CG15270, Best1, CG10353, kcc
MCL	4	6	Symport	Solute:cation symporter activity	Neutral amino acid transport, and Amino acid/polyamine transporter I	CG13248, Eaat2, CG10804, List, CG43066, SerT
MCL	5	5	Mixed, incl. Cation/H+ exchanger, and Solute carrier family 12	-	-	pain, bark, PMCA, Nos, Nhe3
MCL	6	4	Inositol phosphate metabolism	-	-	CG6707, PIP5K59B, Ttc7, stmA
MCL	7	2	Unknown	-	-	MFS3, nrv2,kek2, Nep3
MCL	8	2	Circadian sleep/wake cycle	Mixed, incl. Synaptic transmission, dopaminergic, and Regulation of dopamine secretion	-	Ih, DAT
